# Revisiting the *in vivo* functions of coilin in mice: Requirement for snRNA modifications and formation of novel condensates in elongating spermatids

**DOI:** 10.1101/2025.11.30.691380

**Authors:** Miyu Ichii, Yuma Ishigami, Xiao Yao, Jianxi Li, Josei Sato, Yuki Okada, Atsushi P. Kimura, Mari Mito, Shintaro Iwasaki, Yasuyuki Kurihara, Taichi Noda, Kimi Araki, Masato Ohtsuka, Saki Ohazama, Hiroshi Maita, Tsutomu Suzuki, Shinichi Nakagawa

## Abstract

Cajal bodies (CBs), first identified in the early 20th century, are classic nuclear structures organized primarily by the protein coilin. Although CBs have long been implicated in snRNA modification and maturation, their precise roles in mice remain unclear. Here, we revisit the functions of CBs by using genome editing to generate mice that lack nearly the entire coilin protein, retaining only the first seven amino acids. Mass-spectrometry analyses showed reduced 2′-*O*-methylation of U2 snRNA in coilin mutant liver; however, these reductions had minimal impact on overall gene expression and pre-mRNA splicing patterns. Additionally, detailed analysis recapitulated previously reported testicular size reductions and newly revealed decreased proportions of high-quality sperm. We also identified novel coilin-containing condensates distinct from genuine CBs in the nuclear pocket of elongating spermatids. Our findings implicate that coilin orchestrates membraneless organelles in various compartments, playing multifunctional roles beyond classical CB formation.
