## Supplemental Table 1 for "Revisiting the *in vivo* functions of coilin in mice: Requirement for snRNA modifications and formation of novel condensates in elongating spermatids"

### Sheet: Sheet1
Supplemental Table 1: Percentage of modified bases in the liver of WT and Coil KO mice
Control: HET3, HET4 (Coil7aa/+), WT4 (Coil+/+); KO: KO1, KO5, KO7 (Coil7aa/Coil7aa). Values are % modified fraction.
modification	HET3	HET4	WT4	KO1	KO7	KO5
U6-Cm77	98.9434	98.8613	96.1552	99.3381	99.1428	95.3629
U6-Am70	54.4637	53.3773	61.3377	58.1889	58.7717	60.8221
U6-Am47	53.1179	49.2549	45.463	53.2881	60.4492	45.9163
U2-Am1Um2	99.8633	99.7329	99.2667	99.7134	99.6795	99.4082
U2-Cm40	99.7256	99.7092	99.5284	54.6802	49.8039	66.4904
U2-Um47	99.5702	99.6003	99.1103	74.2519	78.2554	66.2683
U2-Cm61	86.4389	90.2019	77.3167	15.0801	14.3301	18.4329
U2-Gm25	99.8484	99.8328	96.913	86.2629	82.7708	75.6296
U2-m6Am30	95.2915	97.2606	92.3363	80.4308	72.0514	64.103
