## Supplemental Table 2 for "Revisiting the *in vivo* functions of coilin in mice: Requirement for snRNA modifications and formation of novel condensates in elongating spermatids"

### Sheet: Sheet1
Supplemental Table 2: Counts of mapped reads used for RNA-Seq analyses
genotype	tissue	replicates	mapped read counts
WT	Liver	1	65583464
WT	Liver	2	65445151
WT	Liver	3	72903103
KO	Liver	1	76039545
KO	Liver	2	73378823
KO	Liver	3	106130246
WT	Testis	1	56742095
WT	Testis	2	64773895
WT	Testis	3	57156051
KO	Testis	1	54064882
KO	Testis	2	56404764
KO	Testis	3	59781478
