## Supplemental Table 3 for "Revisiting the *in vivo* functions of coilin in mice: Requirement for snRNA modifications and formation of novel condensates in elongating spermatids"

### Sheet: Sheet1
Stage	Sertoli Cells	Spermatogonia	Spermatocytes	Round Spermatids (Step)	Elongated Spermatids (Step)	Key Characteristics (PNA, γH2AX, Coilin)
I	Present	Present	Pachytene	Step 1	Step 13	Pachytene with a discrete γH2AX focus/domain on the sex body. No distinct dot-like PNA in round spermatids. Condensed, linear acrosomal PNA in elongated spermatids.
II	Present	Present	Pachytene	Step 2	Step 14	Golgi-phase PNA adjacent to round spermatid nuclei. Expanded PNA in elongated spermatids.
III	Present	Present	Pachytene	Step 3	Step 14	Broader Golgi-phase PNA in round spermatids. PNA covers the entire head in elongated spermatids.
IV	Present	Present	Pachytene	Step 4	Step 15	Cap-phase PNA. Uniform PNA across elongated heads.
V	Present	Present	Pachytene	Step 5	Step 15	Cap-phase PNA. Coilin signals in the nuclear pockets reach peak intensity.
VI	Present	Present	Pachytene	Step 6	Step 15	Cap-phase PNA. Coilin signals start to decrease.
VII	Present	Present	pre-Leptotene, Pachytene	Step 7	Step 16	pre-Leptotene with diffuse γH2AX; Pachytene with large speckles. Elongated spermatids align linearly along the lumen.
VIII	Present	Present	pre-Leptotene, Pachytene	Step 8	Step 16	Similar to VII. Pronounced linear acrosomal PNA. (Elongated spermatids are released at the end of this stage).
IX	Present	Present	Leptotene, Pachytene	Absent	Step 9	Round spermatids are absent (Stage IX-XII). Acrosome-phase elongated spermatids present.
X	Present	Present	Leptotene, Pachytene	Absent	Step 10	Acrosome-phase elongated spermatids present.
XI	Present	Present	Zygotene, Pachytene	Absent	Step 11	Acrosome-phase elongated spermatids persist.
XII	Present	Present	Diplotene, 2' Spermatocyte	Absent	Step 12	Secondary spermatocytes (2') with small round nuclei. Meiotic divisions occur.
