## Supplemental Table 4 for "Revisiting the *in vivo* functions of coilin in mice: Requirement for snRNA modifications and formation of novel condensates in elongating spermatids"

### Sheet: Sheet1
Supplemental Table 2: Primers and antibodies used in this study
Genome editing
names	sequences
crRNA	CAAGATGGCAGCCTCCGAGA
ssODN	CCGCCGGACCACGCCGCTGCGAAAGCCCTTGGAACCTCTCGGCTTCCGTCGAGCATGAGCAAGATGGCAGCCTCCGTAGcTGAcTAAgctTGAcTAGcTAAAGACGGTTAGGCTACGGCTTCAATTTGACTACCCGCCGCCGGCCACTCCACACTGCACGGTCTTCTGGCTTCTGGT
genotyping_FW	CTGCGAAAGCCCTTGGAACC
genotyping_RV	GAGATCCGTGACAACTCGACA
5'-terminal ethylcarbamate amino-modified DNA oligonucleotides for RCC
names	sequences
U1	TCGTGATCATGGTATCTCCCCTGCCAGGTAAGTAT-3′
U2	GGTGCACCGTTCCTGGAGGTACTGCAATAC
U4	CCTCATTGGCTACGATACTGCCACTGCGCAAAGCT
U5	ACGGAAATCTTTAGTAAAAGGCGAAAGATTTATGCGATCT
U6	GTCATCCTTGCGCAGGGGCCATGCTAATCT
DNA oligonucleotides for BACS
names	sequences
U2-Fw	TGGTGCACCGTTCCTGGAGG
U2-Rv	ATCGCTTCTCGGCCTTTTGG
U4-Fw	CAGTCTCCGTAGAGACTGTCAAAAAT
U4-Rv	AGCTTTGCGCAGTGGCAGTA
U5-Fw	TAGCCTTGCCAAGACAAGGC
U5-Rv	ATACTCTGGTTTCTCTTCAGATCGTATAA
U2_nest-Fw	GATCTGACGTTACGACTGTATGCAGATCGTAGCATCTGTATGTCCTCGGATAGAGGACGTATCAG
U2_nest-Fw_Y8991	GATCTGACGTTACGACTGTATGCAGATCGTAGCATCTGTATTCCAACTCCTACTTCCAAAAATCC
U2_nest-Rv	CGTCTATCGAATCGAATCGATCGTTCCATCTATAGCACTGCGGCCTTTTGGCTAAGATCAAG
U4_nest-Fw	GATCTGACGTTACGACTGTATGCAGATCGTAGCATCTGATCCGACTATATTTCAAGTCGTCATGGC
U4_nest-Rv	CGTCTATCGAATCGAATCGATCGTTCCATCTATAGCACTGGGCGCGATTATTGCTAATTGAAAAC
U5_nest-Fw	GATCTGACGTTACGACTGTATGCAGATCGTAGCATCTGAAGGTTTAAGACTCAGAGTTGTTCCTCTCC
U5_nest-Rv	CGTCTATCGAATCGAATCGATCGTTCCATCTATAGCACTGTCTTCAGATCGTATAAATCTTTCGCCT
BACS_formation_seq_Rv	GTCTATCGAATCGAATCGATCGTTC
1' Antibodies
Antigens	host species	company	catalogue #
Coilin	rabbit	Proteintech	10967-1-AP
Coilin	mouse	this study
Npm1	mouse	Invitrogen	4TOU-1B2
Fibrillarin	mouse	Abcam	38F3
Nopp140	mouse	Santa Cruz	sc-374033
γH2AX	mouse	Upstate	05-636
PNA-biotin	-	Molecular Probes
α-tubulin	mouse	Abcam	ab7291
γ-tubulin	rabbit	Sigma	T3359
SMN	mouse	Transduction	610646
NPC	mouse	BioLegend	902907
LaminB1
2' Antibodies
names	host species	company	catalogue #
anti-mouse Alexa488	Goat	Invitrogen	A11001
anti-rabbit Alexa488	Goat	Invitrogen	A11008
anti-mouse Cy3	Goat	Sigma	AP124C
anti-rabbit Cy3	Goat	Sigma	AP132C
StrepAvidin-Cy3	-	Sigma(Merck)	56402
DAPI	-	Nacalai	19178-91
